# A Stress-Adaptive Lipid Kinase Axis Defines Metabolic Vulnerabilities in Neuroendocrine Prostate Cancer

**DOI:** 10.64898/2026.06.15.732391

**Authors:** Yang Zheng, Caleb Cheng, Yizhi Cao, Gabriel Cruz, Yuping Zhang, Radha Paturu, Somnath Mahapatra, Jing Hu, Rahul Mannan, Hüseyin Karabürk, Rupam Bhattacharyya, Yitong Yin, Yi Zhao, Wenyan Liu, Xuhong Cao, Hui Xue, Chungen Li, Zhen Wang, Stephanie J. Miner, Ulka Vaishampayan, Vaibhav Sahai, Lois S. Weisman, Ke Ding, Costas A. Lyssiotis, Yuzhuo Wang, Yuanyuan Qiao, Arul M. Chinnaiyan

## Abstract

Neuroendocrine prostate cancer (NEPC) persists in a profoundly hypoxic microenvironment, yet the mechanisms enabling tumor adaptation to this metabolically challenging niche remain undefined. Here, we identify the lipid kinase PIKfyve as overexpressed in NEPC, functioning as a central node in a stress-lipid kinase axis that drives adaptation to persistent endoplasmic reticulum (ER) stress. Mechanistically, NEPC requires PIKfyve-mediated lysosomal degradation and lipid recycling to maintain metabolic homeostasis under hypoxia. PIKfyve inhibition disrupts lysosomal function, leading to ER stress accumulation and activation of a compensatory, sterol regulatory element-binding protein (SREBP)-dependent de novo lipogenesis program essential for NEPC survival. This stress-lipid axis creates a synthetic vulnerability between PIKfyve and fatty acid synthase (FASN), where dual inhibition synergistically amplifies ER stress, triggers the terminal unfolded protein response, and induces tumor cell death. These findings reveal a metabolic adaptation in NEPC and provide preclinical evidence that co-targeting PIKfyve and FASN can overcome hypoxia-associated stress adaptation.
