## Supplemental Table S2 for "A Stress-Adaptive Lipid Kinase Axis Defines Metabolic Vulnerabilities in Neuroendocrine Prostate Cancer"

### Sheet: S2
Supplementary Table 2. Gene-level decomposition of the HALLMARK_UNFOLDED_PROTEIN_RESPONSE signature following apilimod treatment in LTL331R-CL cells under low-serum conditions. Related to Figure 4.
Gene	Category	log2FC	-Log10(adj p-value)	q < 0.05	Direction	Significant induction	Strong induction
ATF3	PERK-ATF4-associated	1.52084	5.84697	Yes	Up	Yes	Yes
ATF4	PERK-ATF4-associated	0.902195	9.52532	Yes	Up	Yes	Yes
CEBPB	PERK-ATF4-associated	0.753309	1.92771	Yes	Up	Yes	Yes
CEBPG	PERK-ATF4-associated	0.577573	5.6052	Yes	Up	Yes	Yes
DDIT4	PERK-ATF4-associated	0.898758	7.93541	Yes	Up	Yes	Yes
PSAT1	PERK-ATF4-associated	0.826799	7.0631	Yes	Up	Yes	Yes
ASNS	PERK-ATF4-associated	0.777921	7.50183	Yes	Up	Yes	Yes
CHAC1	PERK-ATF4-associated	2.36989	5.42373	Yes	Up	Yes	Yes
TARS1	PERK-ATF4-associated	0.585941	6.57719	Yes	Up	Yes	Yes
SLC7A5	PERK-ATF4-associated	1.12243	7.65831	Yes	Up	Yes	Yes
STC2	PERK-ATF4-associated	1.27038	7.84872	Yes	Up	Yes	Yes
VEGFA	PERK-ATF4-associated	1.78221	8.00213	Yes	Up	Yes	Yes
MTHFD2	PERK-ATF4-associated	0.363504	4.1722	Yes	Up	Yes	No
IARS1	PERK-ATF4-associated	0.409648	4.67804	Yes	Up	Yes	No
SLC1A4	PERK-ATF4-associated	0.308256	2.51384	Yes	Up	Yes	No
EIF2AK3	PERK-ATF4-associated	0.227529	1.09633	No	NS	No	No
EIF4EBP1	PERK-ATF4-associated	0.167849	0.393278	No	NS	No	No
ALDH18A1	PERK-ATF4-associated	-0.200994	0.747717	No	NS	No	No
EIF2S1	PERK-ATF4-associated	0.0821847	0.339061	No	NS	No	No
IGFBP1	PERK-ATF4-associated	#N/A	#N/A	NA	Not evaluable	NA	NA
DNAJC3	ATF6-associated	0.274163	1.35053	Yes	Up	Yes	No
ATF6	ATF6-associated	0.0437762	0.146362	No	NS	No	No
CALR	ATF6-associated	-0.0139127	0.0501666	No	NS	No	No
HSP90B1	ATF6-associated	-0.0854708	0.710549	No	NS	No	No
HYOU1	ATF6-associated	-0.113767	0.630342	No	NS	No	No
PDIA6	ATF6-associated	0.0739298	0.376589	No	NS	No	No
ERN1	IRE1-XBP1-associated	0.324993	2.09925	Yes	Up	Yes	No
XBP1	IRE1-XBP1-associated	0.294909	2.46512	Yes	Up	Yes	No
DNAJB9	IRE1-XBP1-associated	0.15702	0.420026	No	NS	No	No
SERP1	IRE1-XBP1-associated	0.0745431	0.248786	No	NS	No	No
EDEM1	IRE1-XBP1-associated	0.2413	1.22512	No	NS	No	No
HERPUD1	Not branch-specific	0.959279	6.01942	Yes	Up	Yes	Yes
XPOT	Not branch-specific	0.291619	2.71106	Yes	Up	Yes	No
EEF2	Not branch-specific	-0.202112	1.95968	Yes	Down	No	No
GEMIN4	Not branch-specific	-0.270872	1.7187	Yes	Down	No	No
H2AX	Not branch-specific	-0.302708	1.44888	Yes	Down	No	No
HSPA5	Not branch-specific	0.0148244	0.0526628	No	NS	No	No
SSR1	Not branch-specific	0.135995	0.717957	No	NS	No	No
ARFGAP1	Not branch-specific	-0.0785779	0.272964	No	NS	No	No
ATP6V0D1	Not branch-specific	0.175794	0.71064	No	NS	No	No
BAG3	Not branch-specific	0.193692	0.229419	No	NS	No	No
BANF1	Not branch-specific	-0.07655	0.285918	No	NS	No	No
CCL2	Not branch-specific	0.00512681	0.00181913	No	NS	No	No
CKS1B	Not branch-specific	0.121528	0.437159	No	NS	No	No
CNOT2	Not branch-specific	-0.046817	0.160211	No	NS	No	No
CNOT4	Not branch-specific	0.101106	0.314727	No	NS	No	No
CNOT6	Not branch-specific	0.119769	0.585628	No	NS	No	No
CXXC1	Not branch-specific	-0.2199	0.634057	No	NS	No	No
DCP1A	Not branch-specific	0.138134	0.781763	No	NS	No	No
DCP2	Not branch-specific	-0.00406375	0.00790566	No	NS	No	No
DCTN1	Not branch-specific	0.00859373	0.0238437	No	NS	No	No
DDX10	Not branch-specific	0.0199307	0.0476231	No	NS	No	No
DKC1	Not branch-specific	-0.0770277	0.321859	No	NS	No	No
DNAJA4	Not branch-specific	-0.0266358	0.0690043	No	NS	No	No
EDC4	Not branch-specific	-0.0517703	0.104831	No	NS	No	No
EIF4A1	Not branch-specific	-0.121767	0.844723	No	NS	No	No
EIF4A2	Not branch-specific	-0.0729377	0.343287	No	NS	No	No
EIF4A3	Not branch-specific	-0.0532818	0.227532	No	NS	No	No
EIF4E	Not branch-specific	-0.0102944	0.0218852	No	NS	No	No
EIF4G1	Not branch-specific	-0.0927035	0.507539	No	NS	No	No
ERO1A	Not branch-specific	0.143083	0.410603	No	NS	No	No
EXOC2	Not branch-specific	0.00746536	0.0164559	No	NS	No	No
EXOSC1	Not branch-specific	0.0493848	0.0637176	No	NS	No	No
EXOSC10	Not branch-specific	0.0163039	0.0396453	No	NS	No	No
EXOSC2	Not branch-specific	0.0346002	0.0938946	No	NS	No	No
EXOSC4	Not branch-specific	-0.0992513	0.120337	No	NS	No	No
EXOSC5	Not branch-specific	-0.0402246	0.0458044	No	NS	No	No
EXOSC9	Not branch-specific	0.0454397	0.102139	No	NS	No	No
FKBP14	Not branch-specific	0.228562	0.841017	No	NS	No	No
FUS	Not branch-specific	-0.0509664	0.262547	No	NS	No	No
GOSR2	Not branch-specific	0.0275297	0.0821605	No	NS	No	No
HSPA9	Not branch-specific	0.0674238	0.419606	No	NS	No	No
IFIT1	Not branch-specific	0.114321	0.152556	No	NS	No	No
IMP3	Not branch-specific	0.0904216	0.213445	No	NS	No	No
KHSRP	Not branch-specific	-0.0535574	0.233122	No	NS	No	No
KIF5B	Not branch-specific	-0.0195131	0.0653326	No	NS	No	No
LSM1	Not branch-specific	-0.101126	0.29666	No	NS	No	No
LSM4	Not branch-specific	-0.183799	0.855956	No	NS	No	No
MTREX	Not branch-specific	0.0395475	0.110189	No	NS	No	No
NABP1	Not branch-specific	0.0684903	0.13878	No	NS	No	No
NFYA	Not branch-specific	-0.114672	0.404899	No	NS	No	No
NFYB	Not branch-specific	-0.17401	0.623459	No	NS	No	No
NHP2	Not branch-specific	-0.26644	1.25103	No	NS	No	No
NOLC1	Not branch-specific	-0.0723424	0.294888	No	NS	No	No
NOP14	Not branch-specific	-0.129566	0.327705	No	NS	No	No
NOP56	Not branch-specific	-0.0642354	0.312992	No	NS	No	No
NPM1	Not branch-specific	-0.0943076	0.776579	No	NS	No	No
PAIP1	Not branch-specific	0.0535162	0.16971	No	NS	No	No
PARN	Not branch-specific	-0.0480807	0.122221	No	NS	No	No
PDIA5	Not branch-specific	-0.0488833	0.0803425	No	NS	No	No
POP4	Not branch-specific	-0.0119499	0.017917	No	NS	No	No
PREB	Not branch-specific	0.0261207	0.0552681	No	NS	No	No
RPS14	Not branch-specific	-0.141822	0.835327	No	NS	No	No
RRP9	Not branch-specific	-0.0232347	0.0304901	No	NS	No	No
SDAD1	Not branch-specific	-0.221768	1.03251	No	NS	No	No
SEC11A	Not branch-specific	-0.0108036	0.0213834	No	NS	No	No
SEC31A	Not branch-specific	0.0753275	0.346686	No	NS	No	No
SHC1	Not branch-specific	-0.0933257	0.555019	No	NS	No	No
SLC30A5	Not branch-specific	0.106274	0.343287	No	NS	No	No
SPCS1	Not branch-specific	-0.0146252	0.0320193	No	NS	No	No
SPCS3	Not branch-specific	0.186333	0.499047	No	NS	No	No
SRPRA	Not branch-specific	-0.0930428	0.519638	No	NS	No	No
SRPRB	Not branch-specific	0.101786	0.320654	No	NS	No	No
TATDN2	Not branch-specific	-0.0057028	0.0147935	No	NS	No	No
TSPYL2	Not branch-specific	0.219969	0.969247	No	NS	No	No
TUBB2A	Not branch-specific	-0.049865	0.10898	No	NS	No	No
WFS1	Not branch-specific	-0.0268802	0.0293672	No	NS	No	No
WIPI1	Not branch-specific	0.580009	0.747532	No	NS	No	No
YIF1A	Not branch-specific	0.0549842	0.120817	No	NS	No	No
YWHAZ	Not branch-specific	0.0254748	0.119907	No	NS	No	No
ZBTB17	Not branch-specific	-0.027395	0.0425706	No	NS	No	No
KDELR3	Not branch-specific	#N/A	#N/A	NA	Not evaluable	NA	NA
SKIC3	Not branch-specific	#N/A	#N/A	NA	Not evaluable	NA	NA
Note: Genes were annotated conservatively as branch-associated, not branch-exclusive. Significant induction was defined as adjusted p/q < 0.05 and log2FC > 0. Strong induction was defined as adjusted p/q < 0.05 and log2FC ≥ 0.5. Genes with unavailable values were annotated as not evaluable.
