## Supplemental Table S3 for "A Stress-Adaptive Lipid Kinase Axis Defines Metabolic Vulnerabilities in Neuroendocrine Prostate Cancer"

### Sheet: S3
Supplementary Table 3. Gene-level decomposition of the HALLMARK_UNFOLDED_PROTEIN_RESPONSE signature following ESK981 treatment in LTL331R-CL cells under low-serum conditions. Related to Figure S6.
Gene	Category	log2FC	-Log10(adj p-value)	q < 0.05	Direction	Significant induction	Strong induction
ATF3	PERK-ATF4-associated	1.17073	4.41462	Yes	Up	Yes	Yes
ATF4	PERK-ATF4-associated	1.19555	10.9218	Yes	Up	Yes	Yes
CEBPB	PERK-ATF4-associated	1.34496	4.83226	Yes	Up	Yes	Yes
CEBPG	PERK-ATF4-associated	0.767528	7.4222	Yes	Up	Yes	Yes
DDIT4	PERK-ATF4-associated	0.957007	8.30966	Yes	Up	Yes	Yes
PSAT1	PERK-ATF4-associated	0.854052	7.32825	Yes	Up	Yes	Yes
ASNS	PERK-ATF4-associated	0.745185	7.29119	Yes	Up	Yes	Yes
CHAC1	PERK-ATF4-associated	2.74807	6.50957	Yes	Up	Yes	Yes
TARS1	PERK-ATF4-associated	0.55915	6.36352	Yes	Up	Yes	Yes
SLC7A5	PERK-ATF4-associated	1.46088	9.30395	Yes	Up	Yes	Yes
STC2	PERK-ATF4-associated	1.8279	10.1722	Yes	Up	Yes	Yes
VEGFA	PERK-ATF4-associated	1.97686	8.69137	Yes	Up	Yes	Yes
MTHFD2	PERK-ATF4-associated	0.381179	4.60922	Yes	Up	Yes	No
IARS1	PERK-ATF4-associated	0.212537	2.15376	Yes	Up	Yes	No
SLC1A4	PERK-ATF4-associated	0.291417	2.62124	Yes	Up	Yes	No
EIF2AK3	PERK-ATF4-associated	0.230684	1.39183	Yes	Up	Yes	No
EIF4EBP1	PERK-ATF4-associated	0.452124	2.15617	Yes	Up	Yes	No
ALDH18A1	PERK-ATF4-associated	-0.282234	1.50856	Yes	Down	No	No
EIF2S1	PERK-ATF4-associated	-0.191547	1.42717	Yes	Down	No	No
IGFBP1	PERK-ATF4-associated	#N/A	#N/A	NA	Not evaluable	NA	NA
DNAJC3	ATF6-associated	0.121541	0.485891	No	NS	No	No
ATF6	ATF6-associated	0.126787	0.842614	No	NS	No	No
CALR	ATF6-associated	0.0946108	0.858348	No	NS	No	No
HSP90B1	ATF6-associated	-0.142037	1.84663	Yes	Down	No	No
HYOU1	ATF6-associated	0.118447	0.855932	No	NS	No	No
PDIA6	ATF6-associated	-0.0251305	0.106657	No	NS	No	No
ERN1	IRE1-XBP1-associated	0.231422	1.48845	Yes	Up	Yes	No
XBP1	IRE1-XBP1-associated	0.00657045	0.0181524	No	NS	No	No
DNAJB9	IRE1-XBP1-associated	0.173336	0.608751	No	NS	No	No
SERP1	IRE1-XBP1-associated	-0.0766519	0.314853	No	NS	No	No
EDEM1	IRE1-XBP1-associated	-0.00402539	0.0080434	No	NS	No	No
HERPUD1	Not branch-specific	1.21134	7.58993	Yes	Up	Yes	Yes
CCL2	Not branch-specific	1.8587	2.9876	Yes	Up	Yes	Yes
TSPYL2	Not branch-specific	0.516704	3.89007	Yes	Up	Yes	Yes
XPOT	Not branch-specific	0.231784	2.21373	Yes	Up	Yes	No
HSPA5	Not branch-specific	0.132627	1.36452	Yes	Up	Yes	No
ATP6V0D1	Not branch-specific	0.364256	2.57533	Yes	Up	Yes	No
CXXC1	Not branch-specific	0.292063	1.31966	Yes	Up	Yes	No
DCTN1	Not branch-specific	0.272338	2.88399	Yes	Up	Yes	No
HSPA9	Not branch-specific	0.179742	2.21373	Yes	Up	Yes	No
EEF2	Not branch-specific	0.0483901	0.293931	No	NS	No	No
GEMIN4	Not branch-specific	-0.154129	0.913002	No	NS	No	No
H2AX	Not branch-specific	-0.054986	0.156247	No	NS	No	No
SSR1	Not branch-specific	-0.115165	0.680807	No	NS	No	No
ARFGAP1	Not branch-specific	0.182858	1.21828	No	NS	No	No
BAG3	Not branch-specific	0.128175	0.159961	No	NS	No	No
BANF1	Not branch-specific	-0.0475377	0.183738	No	NS	No	No
CKS1B	Not branch-specific	0.152533	0.766081	No	NS	No	No
CNOT2	Not branch-specific	-0.0103734	0.0312669	No	NS	No	No
CNOT4	Not branch-specific	0.0305744	0.0792687	No	NS	No	No
CNOT6	Not branch-specific	-0.11227	0.644641	No	NS	No	No
DCP1A	Not branch-specific	0.0781003	0.415046	No	NS	No	No
DCP2	Not branch-specific	-0.230509	1.52095	Yes	Down	No	No
DDX10	Not branch-specific	-0.115292	0.615285	No	NS	No	No
DKC1	Not branch-specific	-0.0879966	0.481467	No	NS	No	No
DNAJA4	Not branch-specific	-0.246437	1.83145	Yes	Down	No	No
EDC4	Not branch-specific	0.000434625	0.000838162	No	NS	No	No
EIF4A1	Not branch-specific	-0.279002	3.23792	Yes	Down	No	No
EIF4A2	Not branch-specific	-0.190754	1.72729	Yes	Down	No	No
EIF4A3	Not branch-specific	-0.0466045	0.234366	No	NS	No	No
EIF4E	Not branch-specific	-0.105824	0.485828	No	NS	No	No
EIF4G1	Not branch-specific	-0.10609	0.769573	No	NS	No	No
ERO1A	Not branch-specific	0.0279351	0.0576923	No	NS	No	No
EXOC2	Not branch-specific	-0.0551943	0.207474	No	NS	No	No
EXOSC1	Not branch-specific	-0.324409	0.961996	No	NS	No	No
EXOSC10	Not branch-specific	0.052904	0.218768	No	NS	No	No
EXOSC2	Not branch-specific	0.0148469	0.0409319	No	NS	No	No
EXOSC4	Not branch-specific	-0.0221505	0.0251229	No	NS	No	No
EXOSC5	Not branch-specific	0.00725941	0.00844	No	NS	No	No
EXOSC9	Not branch-specific	-0.0355486	0.0918966	No	NS	No	No
FKBP14	Not branch-specific	0.0812763	0.225589	No	NS	No	No
FUS	Not branch-specific	-0.150775	1.58072	Yes	Down	No	No
GOSR2	Not branch-specific	0.0504822	0.222596	No	NS	No	No
IFIT1	Not branch-specific	0.195233	0.40526	No	NS	No	No
IMP3	Not branch-specific	-0.217496	0.894448	No	NS	No	No
KHSRP	Not branch-specific	0.0725679	0.453927	No	NS	No	No
KIF5B	Not branch-specific	-0.0392372	0.19741	No	NS	No	No
LSM1	Not branch-specific	-0.088399	0.301778	No	NS	No	No
LSM4	Not branch-specific	-0.17356	0.980624	No	NS	No	No
MTREX	Not branch-specific	-0.281085	2.15436	Yes	Down	No	No
NABP1	Not branch-specific	-0.469933	2.4367	Yes	Down	No	No
NFYA	Not branch-specific	-0.215184	1.26188	No	NS	No	No
NFYB	Not branch-specific	-0.293398	1.6244	Yes	Down	No	No
NHP2	Not branch-specific	-0.113269	0.445786	No	NS	No	No
NOLC1	Not branch-specific	-0.00312242	0.00827467	No	NS	No	No
NOP14	Not branch-specific	0.0740452	0.19219	No	NS	No	No
NOP56	Not branch-specific	0.00203761	0.00587991	No	NS	No	No
NPM1	Not branch-specific	-0.140625	1.71882	Yes	Down	No	No
PAIP1	Not branch-specific	-0.0310331	0.101642	No	NS	No	No
PARN	Not branch-specific	-0.123175	0.567371	No	NS	No	No
PDIA5	Not branch-specific	-0.112419	0.292069	No	NS	No	No
POP4	Not branch-specific	-0.0171975	0.0309046	No	NS	No	No
PREB	Not branch-specific	0.161776	0.83993	No	NS	No	No
RPS14	Not branch-specific	0.0647189	0.333274	No	NS	No	No
RRP9	Not branch-specific	0.015577	0.0234454	No	NS	No	No
SDAD1	Not branch-specific	-0.245431	1.47788	Yes	Down	No	No
SEC11A	Not branch-specific	-0.157017	0.783349	No	NS	No	No
SEC31A	Not branch-specific	-0.102387	0.663049	No	NS	No	No
SHC1	Not branch-specific	-0.252349	2.79884	Yes	Down	No	No
SLC30A5	Not branch-specific	0.114357	0.475254	No	NS	No	No
SPCS1	Not branch-specific	-0.120318	0.608751	No	NS	No	No
SPCS3	Not branch-specific	-0.0450324	0.086964	No	NS	No	No
SRPRA	Not branch-specific	-0.150817	1.31588	Yes	Down	No	No
SRPRB	Not branch-specific	-0.0947169	0.346228	No	NS	No	No
TATDN2	Not branch-specific	-0.0669447	0.330435	No	NS	No	No
TUBB2A	Not branch-specific	-0.131211	0.514298	No	NS	No	No
WFS1	Not branch-specific	0.207792	0.519908	No	NS	No	No
WIPI1	Not branch-specific	0.710119	1.28199	No	NS	No	No
YIF1A	Not branch-specific	-0.0654455	0.186655	No	NS	No	No
YWHAZ	Not branch-specific	-0.306082	4.44118	Yes	Down	No	No
ZBTB17	Not branch-specific	0.0890833	0.239137	No	NS	No	No
KDELR3	Not branch-specific	#N/A	#N/A	NA	Not evaluable	NA	NA
SKIC3	Not branch-specific	#N/A	#N/A	NA	Not evaluable	NA	NA
Note: Genes were annotated conservatively as branch-associated, not branch-exclusive. Significant induction was defined as adjusted p/q < 0.05 and log2FC > 0. Strong induction was defined as adjusted p/q < 0.05 and log2FC ≥ 0.5. Genes with unavailable values were annotated as not evaluable. NS, non-significant. NA, not available.
