## Supplemental Table S4 for "A Stress-Adaptive Lipid Kinase Axis Defines Metabolic Vulnerabilities in Neuroendocrine Prostate Cancer"

### Sheet: S4
Supplementary Table 4. Gene-level decomposition of the HALLMARK_UNFOLDED_PROTEIN_RESPONSE signature following PIK5-33d treatment in LTL331R-CL cells under low-serum conditions. Related to Figure S6.
Gene	Category	log2FC	-Log10(adj p-value)	q < 0.05	Direction	Significant induction	Strong induction
ATF3	PERK-ATF4-associated	1.87419	7.37497	Yes	Up	Yes	Yes
ATF4	PERK-ATF4-associated	0.985648	10.2744	Yes	Up	Yes	Yes
CEBPB	PERK-ATF4-associated	1.43811	5.21298	Yes	Up	Yes	Yes
CEBPG	PERK-ATF4-associated	0.900319	8.55981	Yes	Up	Yes	Yes
DDIT4	PERK-ATF4-associated	1.26127	10.3853	Yes	Up	Yes	Yes
PSAT1	PERK-ATF4-associated	0.953562	8.11838	Yes	Up	Yes	Yes
ASNS	PERK-ATF4-associated	1.34932	11.4018	Yes	Up	Yes	Yes
CHAC1	PERK-ATF4-associated	2.54285	6.0055	Yes	Up	Yes	Yes
TARS1	PERK-ATF4-associated	0.649978	7.34707	Yes	Up	Yes	Yes
SLC7A5	PERK-ATF4-associated	1.91613	11.5618	Yes	Up	Yes	Yes
STC2	PERK-ATF4-associated	1.55685	9.41	Yes	Up	Yes	Yes
VEGFA	PERK-ATF4-associated	2.34251	10.1025	Yes	Up	Yes	Yes
MTHFD2	PERK-ATF4-associated	0.632845	7.61469	Yes	Up	Yes	Yes
IARS1	PERK-ATF4-associated	0.727243	8.35742	Yes	Up	Yes	Yes
SLC1A4	PERK-ATF4-associated	0.65806	6.68061	Yes	Up	Yes	Yes
EIF4EBP1	PERK-ATF4-associated	0.764612	4.23434	Yes	Up	Yes	Yes
EIF2AK3	PERK-ATF4-associated	0.159204	0.743868	No	NS	No	No
ALDH18A1	PERK-ATF4-associated	-0.169796	0.677413	No	NS	No	No
EIF2S1	PERK-ATF4-associated	0.0195528	0.0593885	No	NS	No	No
IGFBP1	PERK-ATF4-associated	#N/A	#N/A	NA	Not evaluable	NA	NA
ATF6	ATF6-associated	0.229331	1.93244	Yes	Up	Yes	No
DNAJC3	ATF6-associated	0.186936	0.870027	No	NS	No	No
CALR	ATF6-associated	-0.00346572	0.0129622	No	NS	No	No
HSP90B1	ATF6-associated	-0.261917	3.96092	Yes	Down	No	No
HYOU1	ATF6-associated	-0.0280498	0.106257	No	NS	No	No
PDIA6	ATF6-associated	0.0411479	0.190255	No	NS	No	No
ERN1	IRE1-XBP1-associated	0.698383	6.0024	Yes	Up	Yes	Yes
EDEM1	IRE1-XBP1-associated	0.342916	2.42792	Yes	Up	Yes	No
XBP1	IRE1-XBP1-associated	0.411507	4.12506	Yes	Up	Yes	No
DNAJB9	IRE1-XBP1-associated	0.089251	0.214432	No	NS	No	No
SERP1	IRE1-XBP1-associated	0.0987419	0.432791	No	NS	No	No
HERPUD1	Not branch-specific	1.17586	7.49503	Yes	Up	Yes	Yes
XPOT	Not branch-specific	0.521255	5.84156	Yes	Up	Yes	Yes
WIPI1	Not branch-specific	1.15352	2.63944	Yes	Up	Yes	Yes
ATP6V0D1	Not branch-specific	0.310813	1.99302	Yes	Up	Yes	No
ERO1A	Not branch-specific	0.373447	2.06344	Yes	Up	Yes	No
FKBP14	Not branch-specific	0.430718	2.58823	Yes	Up	Yes	No
HSPA9	Not branch-specific	0.231209	3.03886	Yes	Up	Yes	No
TSPYL2	Not branch-specific	0.42096	2.96883	Yes	Up	Yes	No
EEF2	Not branch-specific	-0.260867	3.0937	Yes	Down	No	No
GEMIN4	Not branch-specific	-0.253511	1.77168	Yes	Down	No	No
H2AX	Not branch-specific	-0.399437	2.47342	Yes	Down	No	No
HSPA5	Not branch-specific	0.0461581	0.267038	No	NS	No	No
SSR1	Not branch-specific	0.0127838	0.0373254	No	NS	No	No
ARFGAP1	Not branch-specific	-0.211281	1.33845	Yes	Down	No	No
BAG3	Not branch-specific	-0.0706219	0.0684565	No	NS	No	No
BANF1	Not branch-specific	-0.207091	1.42178	Yes	Down	No	No
CCL2	Not branch-specific	-0.279617	0.14077	No	NS	No	No
CKS1B	Not branch-specific	0.0227611	0.0548824	No	NS	No	No
CNOT2	Not branch-specific	-0.0329505	0.118129	No	NS	No	No
CNOT4	Not branch-specific	0.0667199	0.200559	No	NS	No	No
CNOT6	Not branch-specific	0.12083	0.686008	No	NS	No	No
CXXC1	Not branch-specific	-0.125536	0.328769	No	NS	No	No
DCP1A	Not branch-specific	0.077283	0.382979	No	NS	No	No
DCP2	Not branch-specific	-0.188586	1.0719	No	NS	No	No
DCTN1	Not branch-specific	0.0484266	0.218967	No	NS	No	No
DDX10	Not branch-specific	-0.0711506	0.285306	No	NS	No	No
DKC1	Not branch-specific	-0.16707	1.16122	No	NS	No	No
DNAJA4	Not branch-specific	0.0182364	0.0516525	No	NS	No	No
EDC4	Not branch-specific	-0.116154	0.361265	No	NS	No	No
EIF4A1	Not branch-specific	-0.203071	2.08373	Yes	Down	No	No
EIF4A2	Not branch-specific	-0.17694	1.47167	Yes	Down	No	No
EIF4A3	Not branch-specific	-0.0719945	0.405521	No	NS	No	No
EIF4E	Not branch-specific	-0.0934066	0.379939	No	NS	No	No
EIF4G1	Not branch-specific	-0.0917054	0.578383	No	NS	No	No
EXOC2	Not branch-specific	0.0325214	0.0988617	No	NS	No	No
EXOSC1	Not branch-specific	-0.0248322	0.0330309	No	NS	No	No
EXOSC10	Not branch-specific	0.0106818	0.0293931	No	NS	No	No
EXOSC2	Not branch-specific	0.0124073	0.0327017	No	NS	No	No
EXOSC4	Not branch-specific	-0.421982	1.02816	No	NS	No	No
EXOSC5	Not branch-specific	-0.753518	2.67049	Yes	Down	No	No
EXOSC9	Not branch-specific	-0.141457	0.551377	No	NS	No	No
FUS	Not branch-specific	-0.130712	1.21107	No	NS	No	No
GOSR2	Not branch-specific	0.142585	0.952216	No	NS	No	No
IFIT1	Not branch-specific	0.168568	0.305683	No	NS	No	No
IMP3	Not branch-specific	-0.134145	0.415304	No	NS	No	No
KHSRP	Not branch-specific	-0.0485634	0.233279	No	NS	No	No
KIF5B	Not branch-specific	-0.0834248	0.531009	No	NS	No	No
LSM1	Not branch-specific	-0.161731	0.67357	No	NS	No	No
LSM4	Not branch-specific	-0.250441	1.56705	Yes	Down	No	No
MTREX	Not branch-specific	-0.0226256	0.0638929	No	NS	No	No
NABP1	Not branch-specific	0.125312	0.378952	No	NS	No	No
NFYA	Not branch-specific	-0.107927	0.430079	No	NS	No	No
NFYB	Not branch-specific	-0.196713	0.864657	No	NS	No	No
NHP2	Not branch-specific	-0.335338	2.02223	Yes	Down	No	No
NOLC1	Not branch-specific	-0.0918117	0.480808	No	NS	No	No
NOP14	Not branch-specific	-0.0891923	0.222298	No	NS	No	No
NOP56	Not branch-specific	-0.145683	1.20998	No	NS	No	No
NPM1	Not branch-specific	-0.277906	4.02124	Yes	Down	No	No
PAIP1	Not branch-specific	-0.056668	0.207899	No	NS	No	No
PARN	Not branch-specific	-0.0819725	0.293438	No	NS	No	No
PDIA5	Not branch-specific	-0.0872651	0.193557	No	NS	No	No
POP4	Not branch-specific	0.034528	0.0666126	No	NS	No	No
PREB	Not branch-specific	0.194804	1.04514	No	NS	No	No
RPS14	Not branch-specific	-0.324855	3.1431	Yes	Down	No	No
RRP9	Not branch-specific	-0.136459	0.316105	No	NS	No	No
SDAD1	Not branch-specific	-0.243439	1.37973	Yes	Down	No	No
SEC11A	Not branch-specific	-0.0392959	0.108916	No	NS	No	No
SEC31A	Not branch-specific	0.0787368	0.428681	No	NS	No	No
SHC1	Not branch-specific	-0.162596	1.4657	Yes	Down	No	No
SLC30A5	Not branch-specific	0.198872	1.02593	No	NS	No	No
SPCS1	Not branch-specific	0.0191551	0.0516026	No	NS	No	No
SPCS3	Not branch-specific	0.24323	0.873607	No	NS	No	No
SRPRA	Not branch-specific	-0.152066	1.25209	No	NS	No	No
SRPRB	Not branch-specific	0.120994	0.478246	No	NS	No	No
TATDN2	Not branch-specific	0.0621139	0.28114	No	NS	No	No
TUBB2A	Not branch-specific	0.114247	0.404746	No	NS	No	No
WFS1	Not branch-specific	0.00185345	0.00207155	No	NS	No	No
YIF1A	Not branch-specific	0.152068	0.596811	No	NS	No	No
YWHAZ	Not branch-specific	-0.0111766	0.0515443	No	NS	No	No
ZBTB17	Not branch-specific	-0.0652115	0.144218	No	NS	No	No
KDELR3	Not branch-specific	#N/A	#N/A	NA	Not evaluable	NA	NA
SKIC3	Not branch-specific	#N/A	#N/A	NA	Not evaluable	NA	NA
Note: Genes were annotated conservatively as branch-associated, not branch-exclusive. Significant induction was defined as adjusted p/q < 0.05 and log2FC > 0. Strong induction was defined as adjusted p/q < 0.05 and log2FC ≥ 0.5. Genes with unavailable values were annotated as not evaluable. NS, non-significant. NA, not available.
