## Supplemental Table S5 for "A Stress-Adaptive Lipid Kinase Axis Defines Metabolic Vulnerabilities in Neuroendocrine Prostate Cancer"

### Sheet: S5
Supplementary Table 5. Summary of branch-associated Hallmark UPR gene induction across PIKfyve-targeting agents. Related to Figure 4 and Figure S6.
Treatment	Category	Evaluable genes	q < 0.05 and log2FC > 0	q < 0.05 and log2FC ≥ 0.5	Median log2FC of evaluable genes	Examples of induced genes	Induction pattern
Apilimod	PERK-ATF4-associated	19	15	12	0.753309	ATF3, ATF4, DDIT4, ASNS, CHAC1	Broad induction
Apilimod	ATF6-associated	6	1	0	0.0149318	DNAJC3	Limited induction
Apilimod	IRE1-XBP1-associated	5	2	0	0.2413	ERN1, XBP1	Limited induction
ESK981	PERK-ATF4-associated	19	17	12	0.767528	ATF3, ATF4, DDIT4, ASNS, CHAC1	Broad induction
ESK981	ATF6-associated	6	0	0	0.106529	—	Minimal/no induction
ESK981	IRE1-XBP1-associated	5	1	0	0.00657045	ERN1	Limited induction
PIK5-33d	PERK-ATF4-associated	19	16	16	0.953562	ATF3, ATF4, DDIT4, ASNS, CHAC1	Broad induction
PIK5-33d	ATF6-associated	6	1	0	0.0188411	ATF6	Limited induction
PIK5-33d	IRE1-XBP1-associated	5	3	1	0.342916	ERN1, XBP1	Partial/modest induction
Note: Genes with unavailable log2FC or adjusted p/q values were excluded from the list of evaluable genes. Median log2FC was calculated using evaluable genes only.
