## Supplemental Table S6 for "A Stress-Adaptive Lipid Kinase Axis Defines Metabolic Vulnerabilities in Neuroendocrine Prostate Cancer"

### Sheet: S6
Supplementary Table S6. List of primers used in the study. Related to the STAR Methods.
ATF3 forward: CGCTGGAATCAGTCACTGTCAG
ATF3 reverse: CTTGTTTCGGCACTTTGCAGCTG
ATF4 forward: GTTCTCCAGCGACAAGGCTA
ATF4 reverse: ATCCTGCTTGCTGTTGTTGG
DDIT3 forward: AGAACCAGGAAACGGAAACAGA
DDIT3 reverse: TCTCCTTCATGCGCTGCTTT
LC3B forward: GAGAAGCAGCTTCCTGTTCTGG
LC3B reverse: GTGTCCGTTCACCAACAGGAAG
HMGCR forward: GACGTGAACCTATGCTGGTCAG
HMGCR reverse: GGTATCTGTTTCAGCCACTAAGG
SQLE forward: CTCCAAGTTCAGGAAAAGCCTGG
SQLE reverse: GAGAACTGGACTCGGGTTAGCT
HMGCS1 forward: AAGTCACACAAGATGCTACACCG
HMGCS1 reverse: TCAGCGAAGACATCTGGTGCCA
MVK forward: GGAAAGTGGACCTCAGCTTACC
MVK reverse: GCTTCTCCACTTGCTCTGAGGT
FDFT1 forward: GGAAAGTGGACCTCAGCTTACC
FDFT1 reverse: GCCCATAGAGTTGGCACGTTCT
FASN forward: TTCTACGGCTCCACGCTCTTCC
FASN reverse: GAAGAGTCTTCGTCAGCCAGGA
SCD1 forward: CCTGGTTTCACTTGGAGCTGTG
SCD1 reverse: TGTGGTGAAGTTGATGTGCCAGC
ACSS2 forward: GGTGACCAAGTTCTACACAGCAC
ACSS2 reverse: GTTCACCCACTGTGCCTAACAC
ACLY forward: GCTCTGCCTATGACAGCACCAT
ACLY reverse: GTCCGATGATGGTCACTCCCTT
ACACA forward: TTCACTCCACCTTGTCAGCGGA
ACACA reverse: GTCAGAGAAGCAGCCCATCACT
GAPDH forward: GTCTCCTCTGACTTCAACAGCG
GAPDH reverse: ACCACCCTGTTGCTGTAGCCAA
CXCL10 forward: GGTGAGAAGAGATGTCTGAATCC
CXCL10 reverse: GTCCATCCTTGGAAGCACTGCA
DNAJB9 forward: GCCATGAAGTACCACCCTGACA
DNAJB9 reverse: TCGTCTATTAGCATCTGAGAGTGT
EDEM1 forward: ACGAGCAGTGAAAGCCCTTTGG
EDEM1 reverse: CCACTCTGCTTTCCAACCCAGT
XBP-1s forward: CTGAGTCCGAATCAGGTGCAG
XBP-1s reverse: ATCCATGGGGAGATGTTCTGG
GRP78 forward: CTGTCCAGGCTGGTGTGCTCT
GRP78 reverse: CTTGGTAGGCACCACTGTGTTC
ERP72 forward: CCAGCAGGTTTGATGTGAGTGG
ERP72 reverse: GGAGACTTCTCTGACCTTGGCA
GRP94 forward: GGAGAGTCGTGAAGCAGTTGAG
GRP94 reverse: CCACCAAAGCACACGGAGATTC
SREBF1 forward: ACTTCTGGAGGCATCGCAAGCA
SREBF1 reverse: AGGTTCCAGAGGAGGCTACAAG
EIF2AK1 forward: CTCAGGCGTAATTCCCACCTAG
EIF2AK1 reverse: TGGATGTGCAGCATCAGGTGGT
ACTB forward: CACCATTGGCAATGAGCGGTTC
ACTB reverse: AGGTCTTTGCGGATGTCCACGT
