## Supplemental Table S7 for "A Stress-Adaptive Lipid Kinase Axis Defines Metabolic Vulnerabilities in Neuroendocrine Prostate Cancer"

### Sheet: S7
Supplementary Table S7. Gene list for NEPC signature, AR signature, ER stress, and ATF4 target gene sets. Related to the STAR Methods.
1. NEPC signature		2. AR signature		3. ER stress				4. ATF4 target gene set
ASXL3		AR		PERK-ATF4 branch	IRE1-XBP1 branch	ATF6 branch		ATF3
CAND2		CCND1		ATF3	MYDGF	DNAJC3		CHAC1
ETV5		CIITA		LMO4	SSR1	DNAJB11		PCK2
GPX2		CREBBP		RGS16	ARMCX3	HYOU1		SLC7A11
JAKMIP2		CSDE1		BEX2	TMED9	DERL2		SESN2
KIAA0408		CYLD		CEBPB	TIMM17A	CALR		DDIT3
SOGA3		DICER1		MAP1B	SEC61B	CRELD2		DDIT4
TRIM9		FHIT		PCK2	SSR3	SELENOK		CARS1
BRINP1		FOXP1		CEBPG	HSPA5	SLC35B1		AARS1
C7orf76		HERPUD1		SESN2	SERP1	ATF6		SLC3A2
GNAO1		MMP2		DDIT3	SSR2	HSP90B1		YARS1
KCNB2		MYH9		FAM89A	SEC61A1	PDIA6		PSAT1
KCND2		NUP93		DDIT4	ERLEC1	MANF		MTHFD2
LRRC16B		PAX8		SLC3A2	DNAJB9	CDK2AP2		PHGDH
MAP10		RBBP6		PSAT1	TRAF2	PDIA4		TARS1
NRSN1		TRIM33		TSC22D3	SDF2L1	TMEM50B		WARS1
PCSK1		GATA2		MTHFD2	NANS			ASNS
PROX1		MAPKAPK3		GARS1	HERPUD1			GPT2
RGS7		SPDEF		PHGDH	SELENOS			IARS1
SCG3		ARHGAP8		PIM1	MTDH			INPP5B
SEC11C		CATSPERB		MAP3K8	TMED2			NARS1
SEZ6		EFNA4		WARS1	ERN1			EPRS1
ST8SIA3		EPN3		PPP1R15A	XBP1			EIF2S2
SVOP		EVPL		BTG1	OSTC			GOT1
SYT11		HOXB13		HAX1	PPIB			EIF4EBP1
AURKA		KLK3		EIF2AK3				SLC7A1
DNMT1		KLK4		CCPG1				HERPUD1
EZH2		LMAN1L		EIF1B				VLDLR
MYCN		NKX3-1		CCNB1IP1				TRIB3
		OPHN1		EIF4EBP1				TAF15
		PIEZO1		EIF1
		PRR5-ARHGAP8		OXLD1
		PSCA		ATF4
		RAB27B		PSPH
		RGS10		YDJC
		RIPK2		TRIB3
		SLC25A37		IDH1
		SLC44A4		CTH
		TC2N		SOCS2
		UPK2		BEX1
		RB1
