## Supplemental Table S9 for "A Stress-Adaptive Lipid Kinase Axis Defines Metabolic Vulnerabilities in Neuroendocrine Prostate Cancer"

### Sheet: S9
Supplementary Table S9. Lyso-IP based lipidomics dataset from NCI-H660 cells following apilimod treatment f/ indicated time points. Related to Figure 5, Figure S11, and the STAR Methods.
Name	Lipid class	0h_1	0h_2	0h_3	6h_1	6h_2	6h_3	24h_1	24h_2	24h_3
PS 36:1	Anionic PLs	34448.5	37409.5	30270	71455.6	76524.5	82239.3	143072	162861	176459
PG 40:4	Anionic PLs	29897.4	26495.2	25823.8	38404	55289.2	68121.9	115478	104629	94480
PG 42:8	Anionic PLs	7859.08	6522.31	7146.74	8730.58	13590	22097.4	25054.7	26157.5	21349.7
PI 36:1	Anionic PLs	9438.95	8458.25	9959.87	18068.5	13591	20445.3	35318.1	32862.3	33892.2
PI 38:3	Anionic PLs	22431.3	19900.5	20748.4	23837.1	52526.8	47328.8	73662.5	75579.8	60531.5
PG 42:6	Anionic PLs	11422.7	14213.7	9692.98	45598	23823.3	33533.1	54630.8	46363.6	71574.1
PG 42:5	Anionic PLs	4373.71	5072.34	6630.89	12390.1	12291.6	15324.7	21528.9	23184.4	16582.4
PS 34:0	Anionic PLs	47580.8	43045.2	38711	31597.9	48565.1	30578.6	21571.8	21764.8	17601.9
PG 38:2	Anionic PLs	206668	142945	138729	489038	441578	581658	858899	812086	553001
PG 38:3	Anionic PLs	43368.6	41926.7	29706.5	84139.8	86186	110392	184946	181387	156677
PG 36:2	Anionic PLs	28357.7	24717.7	17662.4	45677.9	53581.1	59473.3	83720	98441.5	72193.7
PG 40:3	Anionic PLs	10111.3	8109.61	12594.4	26280.5	27198.1	27582.5	89609.2	45424.7	59634.8
PG 40:5	Anionic PLs	21346.5	18550.2	13543.3	59127.1	54104	61520.8	134417	143583	134126
PG 38:4	Anionic PLs	39518.4	27342.4	23618.8	45213.4	70473	88149.1	113123	118912	82202.7
PG 36:3	Anionic PLs	6823.48	7878.68	9796.64	7669.25	17536.4	17937.3	29536	25725.9	18577.6
PS 40:3	Anionic PLs	99063.1	68142.4	104951	182777	130576	219983	264181	330203	208816
PI 34:1	Anionic PLs	6765.98	8365.29	9011.33	11881.7	16332.9	17765.7	30876.8	29921.2	18445.9
PG 34:1	Anionic PLs	8462.52	5462.73	6613.84	6162.22	4401.24	5340.23	16565.3	15888.5	26500.1
PG 36:0	Anionic PLs	143686	99554.5	146521	56857.3	64147.8	76236.4	55475.1	61656	38478.4
PG 38:5	Anionic PLs	60887.4	71025.9	67022.2	118613	132666	176519	271019	313678	183734
PS 34:1	Anionic PLs	9986.63	11244.9	10317.2	9203.03	9722.13	10102	26800.4	21797.1	32710.7
PS 38:2	Anionic PLs	92199.6	67901.4	137794	171058	151000	189839	385019	276386	273935
PG 40:7	Anionic PLs	42639	54341.9	71777.6	77247.4	78806.3	131447	187015	207189	109485
PI 38:4	Anionic PLs	16983.2	16982.6	16253.8	20417.6	41625.8	31424.2	74378.5	57344.4	41473.9
PI 36:2	Anionic PLs	40214.1	80747.3	98730.7	111181	110378	153096	331102	396306	315774
PS 40:6	Anionic PLs	5302.64	7088.05	15145.5	7127.34	7671.47	17221.2	50416.4	23029.7	37648
PS 36:2	Anionic PLs	12146	20813.5	23088	41801.4	42131.2	18425.4	98678.1	37028.5	70705.7
PG 42:7	Anionic PLs	28136.8	17295.6	30504	40584	21431.7	23800.4	49889.5	45818.6	62418.9
PG 40:6	Anionic PLs	37201.7	14057.8	35026.3	87656.6	46102.7	57020	79976.5	95454.5	122041
PI 37:4	Anionic PLs	22050.4	16675.1	18079.8	14977.1	35213.2	22518.5	25784.2	26486.4	19302
PG 33:0	Anionic PLs	74412.8	68846.4	80944.8	119354	83417.1	63381	68339.8	72678.9	48359
PG 34:0	Anionic PLs	157546	150003	147403	137234	155379	152373	149012	161571	150816
CAR 16:0	CAR	58638.8	56653.5	42287.6	45211	52327.5	54717	46154	47131.3	52481
Cer 36:1;2O	Cer	295455	283859	363978	459285	396943	354052	548432	713215	605622
Cer 40:1;2O	Cer	257229	297605	353051	484271	379330	534765	716198	999432	697839
Cer 36:0;2O	Cer	12000.9	12129.7	13155.1	22752.6	14513.9	27159.7	23650.7	19248.5	21351.9
Cer 38:1;2O	Cer	36730.7	51146.7	38752.4	74474.2	62384.5	68688.1	83283.7	77280.8	106655
Cer 42:1;3O	Cer	6155.2	8097.82	4449.94	15463.3	19663	13532.8	17165.1	37918.4	39897.6
Cer 42:0;3O	Cer	6033.14	9278.77	7425.78	16066.6	28608.7	8834.39	19652.6	13407.2	23845.8
Cer 34:0;2O	Cer	40170	27448	60805.2	65324.1	65019.8	58214.4	151789	84721.1	134629
Cer 34:1;2O	Cer	23303.9	18018.6	28435.8	31734.6	30805.2	33440	103285	44942.7	74978.2
Cer 33:1;2O	Cer	11272.9	6404.72	8899.61	7324.91	7298.42	7649.84	16312.2	14223.5	13779.3
Cer 42:2;2O	Cer	74994.8	94803.3	94124.1	147028	69160.8	92712	115119	151899	266860
Cer 35:0;2O	Cer	77847.5	77963.6	83996.7	76923.1	74274.2	92784.2	71761	79196.2	67891.3
Cer 37:1;2O	Cer	75151.7	63381.7	80553.7	104524	44988.4	38520.1	41214.1	31458.3	73148.2
CerP 35:1;2O	Cer	12703.8	8898.51	16504.4	15082.6	13904.7	13757.3	21057.5	11082.4	23721.1
Cer 42:1;2O	Cer	83640.6	89151.8	81891.5	167202	66133.1	84314.7	85949.4	79052.1	225027
Cer 35:1;2O	Cer	46166.2	46110.4	171152	62744.7	26624.9	113827	169460	59142.6	127146
PE-Cer 42:1;2O	Cer	11900.3	9858.39	13248.2	11858.7	11936.6	11817.3	1841.48	18346.5	16011
Cer 39:1;2O	Cer	13369	5596.75	12510.6	5905.28	17769.7	20410.8	11851.2	8745.43	10838.4
DG 34:0	DG	6.82988e+06	6.35263e+06	6.26314e+06	7.03063e+06	7.48828e+06	6.72714e+06	8.77215e+06	7.81995e+06	7.74167e+06
DG 36:2	DG	9593.18	11497.4	10477.6	8745.03	5070.59	5076.91	7243.13	7990.1	6037.43
DG 31:0	DG	27787.4	23035.8	20664.6	16916.3	18472.8	14797.5	15544.3	20438.2	15478.6
DG 36:0	DG	2.70573e+06	2.60189e+06	2.64189e+06	2.8701e+06	2.97456e+06	2.53286e+06	3.27422e+06	2.83152e+06	3.13745e+06
DG O-31:1	DG	22521.1	17033.3	16198	16593.8	16536.5	14719.3	12522.2	12556.1	7376.38
DG 40:0	DG	18688.2	12470.1	8494.31	7038.89	13629.7	7666.88	8762.25	8788.05	9436.69
DG 38:0	DG	1.31454e+06	1.79546e+06	1.76453e+06	1.38696e+06	1.51261e+06	920775	1.40026e+06	1.41545e+06	1.43242e+06
DG 34:2	DG	15189	17187.2	17484	11063.2	12270.2	15011.9	22847.8	10035.1	8697.8
DG 35:0	DG	66939.6	88465.6	136086	134108	165264	45521.4	121008	58752.1	67241.6
DG 32:1	DG	14549.5	7226.07	9471.49	9848.21	5733.48	10501.9	9677.19	8553.8	20743
DG O-29:1	DG	21285.7	15965.5	15327.8	17872.3	19088.5	16030.5	13923.7	21843.1	14187.9
DG 33:0	DG	99090.7	56264.7	50050.9	71035.9	55812.3	63513.2	52081.2	70767.5	61722.3
DG 36:1	DG	25692.8	24989	19016.4	21217.3	22123.7	27344.8	25399.7	16629.1	26088.6
DG 30:0	DG	100358	92856.3	108259	96591.7	102880	96524.9	102894	110564	90793.5
DG 32:0	DG	5.31695e+06	5.08289e+06	4.96364e+06	5.59446e+06	5.91828e+06	4.9863e+06	5.10607e+06	5.32753e+06	4.8936e+06
FFA 20:4;Arachidonic acid ,Eicosatetraenoic acid	FA	39026.9	44607.6	46360.5	4385.77	12209.4	9462.31	9152.15	13704.1	9661.64
FFA 20:2;Eicosadienoic acid	FA	8024.05	4887.52	5561.03	6422.26	11261.5	8864.31	21373.6	19138.2	39510.4
FFA 18:1;Oleic acid	FA	248108	282640	193552	302009	329303	314363	394881	420454	427872
FFA 16:0; Palmitic acid	FA	2.09029e+07	2.34887e+07	2.07764e+07	2.41857e+07	2.49118e+07	2.4187e+07	3.22397e+07	2.6409e+07	2.5072e+07
FFA 22:0;Behenic acid	FA	55206.4	71245.7	68448	60330.4	65372.6	61153.9	81757.3	92809.6	74201.2
FFA 15:0; Pentadecylic acid	FA	68383.1	224071	59637.8	106625	123970	106115	241214	429592	391639
FFA 18:2;Octadecadienoic acid	FA	36417.9	38068.8	32056.1	37468.8	58217.4	45618.4	45261.9	88151.6	87763.9
FFA 20:1;Eicosenoic acid	FA	7985.39	6922.24	9124.09	9277.5	21736.6	12140.1	9423.78	22625.2	17039.5
FFA 12:0; Lauric acid	FA	301929	317228	347646	415290	202267	183373	186697	207568	302661
FFA 24:0;Lignoceric acid	FA	100845	109343	115930	124871	146907	110129	113460	163645	175113
FFA 14:0,O; Hydroxytetradecanoic acid	FA	14485.5	5991.98	14339.1	13283.9	15382.8	23499.6	20914.1	22490.8	17893.9
FAHFA 32:0	FA	11933.3	7818.19	20776.3	15306.1	13763.3	16864.6	20353.6	18230	30220.6
FFA 16:0,O;Hydroxyhexadecanoic acid	FA	28248.3	135074	40987.1	39542.1	49723.9	46578.9	173229	132089	89539.1
FFA 23:0;Tricosanoic acid	FA	42695.6	34914.4	31000.8	39252.2	45921.3	39678.2	36734.7	48029.9	66548.5
FFA 24:1;Tetracosenoic acid	FA	23890.3	6379.07	27914.2	5973.41	5541.24	35473.6	29005.9	36057.8	41303.9
FFA 10:0;Capric acid	FA	25446.4	17275.2	39842.9	19990.4	24695.3	25396.2	61388.4	25819.7	44947.9
FFA 16:1;Palmitoleic acid	FA	36627.7	40874.3	40469.7	52736	54430.6	45736.2	32279.4	92635.3	98954.8
FFA 18:3;Octadecatrienoic acid	FA	39026.9	44607.6	46360.5	51006.2	66193.8	4046.74	2302.01	107065	4357.98
FFA 20:4,O;Eicosatrienoic acid	FA	8356.52	6784.39	9239.74	5022.09	10662.9	7924.7	7004.1	10804	12008.6
FFA 18:0;Stearic acid	FA	1.4104e+07	1.61496e+07	1.49376e+07	1.41952e+07	1.55665e+07	1.37648e+07	1.72445e+07	1.72847e+07	1.39309e+07
FFA 22:3; Docosatrienoic acid	FA	11576.3	11496.7	14339.1	2283.35	13546	19461.6	18035.9	9065.35	3711.22
FFA 22:4;Docosatetraenoic acid	FA	54095	48410	101827	111551	2492.78	37181.7	104783	54648.8	6312.09
FAHFA 38:3	FA	8272.64	2933.05	21492.5	11614	11432.3	27277.4	9940.81	9179	15947.7
FFA 14:1;Myristoleic acid	FA	17020.1	16712	7675.39	6245.6	6363.67	29133	41621.1	8100.48	10888.3
FFA 14:0;Myristic acid	FA	673231	586108	642691	631085	635769	513260	697045	597822	576194
FFA 20:0;Arachidic acid	FA	352130	413229	361597	343790	395140	331265	416521	383272	348223
FFA 22:1;Docosenoic acid	FA	9965.56	9883.82	13275.1	12324.1	8953.16	9058.81	6169.08	16125.4	16397.8
FFA 17:0;Margaric acid	FA	950866	1.52449e+06	1.73769e+06	1.28857e+06	1.01559e+06	964015	1.42438e+06	1.48742e+06	1.11485e+06
FFA 19:1;Nonadecenoic acid	FA	9770.68	11062.2	10814.3	6080.91	15268.7	19869.4	21326	4438.75	10707.7
FFA 22:2;	FA	77762.9	74529.9	100158	106451	89154.8	144287	165976	146531	22764.8
HexCer 40:1;2O	HexCer	13236.5	6904.17	9714.17	26795.6	37296.1	30061.3	88178.3	77834.9	79873.4
HexCer 42:1;2O	HexCer	26168.9	35466.7	33772.3	64858.2	43114.9	41336.6	59894	82046.6	107991
HexCer 42:2;2O	HexCer	14431.3	12357.9	4678.06	15300	14678	15989.5	30022.7	42385.3	29010.5
HexCer 38:1;2O	HexCer	7556.03	10162.4	8878.65	6170.59	7296.62	7555.85	17866.6	9539.98	13733.8
HexCer 34:1;2O	HexCer	9080.97	8875.49	6350.25	9181.16	5375.84	7121.68	10143.4	10659.4	8083.7
LPC 40:2 / PC O-40:2	LysoPL	20982.3	18058	18806.6	38880.2	41679.3	49605.2	71352.7	66375.6	60084.8
LPC 36:2	LysoPL	82305.3	66657.9	79002.9	109173	126117	146381	202307	209720	230176
LPC 18:0 / PC O-18:0	LysoPL	10166.6	9628.77	10215.2	75625.6	75083.9	79857.9	97223.2	87246.8	73052.6
LPC 32:0	LysoPL	17757	13372.5	12707.5	32862.6	26013.3	33946.4	61647.9	74161	47684.1
LPC 32:2	LysoPL	14930.4	14346.5	9170.2	27568.4	33697.7	31655.3	45126.6	63387.5	52505.6
LPC 16:0	LysoPL	8350.25	11287.7	7582.57	20462.8	23568.9	22950.8	27395.7	20937.1	27115.6
LPC 17:0	LysoPL	973717	951158	903121	968926	1.05809e+06	1.06742e+06	1.16978e+06	1.04323e+06	1.12206e+06
LPC 32:1	LysoPL	40341	23459.7	28169.2	54118.7	40150.9	58771	63025.9	69027.3	74454.5
LPC 40:3	LysoPL	19366.1	23840.3	40530.6	73750.6	62966.5	24091.3	147608	45784.4	77216.2
LPC 44:5	LysoPL	15527.7	13375.3	6369.3	10893.6	15359.4	14025.1	25215.3	24497.8	21637.5
LPC O-24:1	LysoPL	7595.72	22456.4	27250.4	30861.2	59580.7	15861.7	66364.2	27227.7	51384.9
LPC 19:0 / PC O-19:0	LysoPL	7742.56	10686.3	6407.19	9836.17	7483.65	8727.95	6769.81	6061.54	4830.15
LPE 18:1	LysoPL	80748.3	56227.5	84062.7	41276.5	77414	165664	211661	235120	57082.3
LPA 17:0	LysoPL	25337.9	16844.6	28108.6	38389.2	15893.7	15245.8	7619.25	24472.3	15720.1
LPC 30:0	LysoPL	10216.6	4736.14	12062	10167.4	6624.96	9770.91	11393.8	12902.9	12675.3
LPC 18:1 / PC O-18:1	LysoPL	21053.5	17287.6	17108.2	10008.2	9940.62	8170.8	18809.5	16620.5	13263.4
MG 18:0	MG	1.78698e+06	2.08484e+06	2.03861e+06	2.06088e+06	2.06492e+06	1.71954e+06	2.24131e+06	2.10754e+06	1.91858e+06
MG 20:0	MG	19142.6	20709.4	17284.4	20165.9	15693.8	14814.4	19444.9	12389.8	21602
MG 16:0	MG	2.17823e+06	1.88189e+06	2.00074e+06	2.25016e+06	2.12048e+06	2.16544e+06	1.78191e+06	2.36881e+06	1.75663e+06
PC 36:1	PC	102205	98605.3	102460	211704	197862	212800	346553	345054	369238
PC O-32:0	PC	83447.5	71875.2	73035.1	134382	164734	147139	364173	325648	312258
PC O-34:1	PC	148501	132926	140851	264153	270189	304861	489523	505836	472168
PC 34:1	PC	192970	197919	178136	277893	291365	305780	487190	467141	504068
PC O-40:5	PC	13929.4	14526.4	13698.4	32703	32149.4	33667.3	53765.7	59727.2	53193.1
PC 31:0	PC	7427.09	7469.36	9916.12	24298.6	26116.8	33396.1	85004.8	69179.2	76710.9
PC 32:0	PC	120371	94973.2	104742	290137	268678	328157	605157	658059	688628
PC 35:0	PC	9205.81	10548.7	10534.5	12813.1	15779.3	17499.1	27628.7	32403.6	27547
PC O-30:0	PC	22536.8	24061.3	25288.5	68087.5	68552.6	72713.8	119741	148493	132906
PC 32:2	PC	17748.9	17924.1	17101.7	37469.7	42631.5	42002.7	100156	93222.3	108253
PC O-38:2 / LPC 38:2	PC	29203.7	22979.8	27160.6	42730.7	42479.3	45518.4	90410.2	75637.5	73505.1
PC O-38:7	PC	15265.6	17220.8	20542.5	26258.1	28190.6	31502	52181.8	64880.2	67266.7
PC 32:1	PC	30764.3	24337.3	29977.5	56446.7	59322.4	72592.8	84885.5	115731	108488
PC O-38:1	PC	24753.9	17901.2	19383.1	37650.4	34192	53175.9	88835.4	65870.5	92013.7
PC O-16:0 / LPC 16:0	PC	22439.3	19619.7	21503.9	38066.7	37127.8	41867.8	49061.2	54024.6	43648.9
PC 33:0	PC	7523.53	10129	10309.8	15635.7	20675.8	21249.3	27415	39379.9	35075.5
PC 33:3	PC	9794.37	7113.41	7895.05	27150	26267.3	23610.7	59630.6	59027.5	62665.3
PC O-40:4	PC	13095	17211	12354.6	25025.2	27626.4	24800.7	43857	34967.4	41789.5
PC O-38:0	PC	9001.83	10758.4	11170.3	8876.04	13354.2	13138.6	22762.7	20369	27350
PC 35:1	PC	13386.1	13320.4	13236.6	29078.7	29354	32566.5	48525.4	55205.6	61367.4
PC 38:6	PC	10541.7	10809.5	14854.5	23069.8	16539	20263	49015.2	45307.9	52756.2
PC O-32:2	PC	14930.4	14346.5	9170.2	31315.1	34132.6	31186.6	45126.6	63387.5	52505.6
PC O-36:3	PC	29439.3	29334.2	23300	49679.5	52191	47090.8	92497.4	96260.1	91110.9
PC 37:4	PC	11070.3	9935.15	13920.8	21518.5	19301.2	14424.8	28958.5	22257.5	29177
PC 38:2	PC	50629.8	36957.9	52609.1	89190.2	102461	90766.6	153484	148842	172774
PC 38:3	PC	42070.4	42494.3	65593.4	83898.9	67986.5	71609	156940	139215	205565
PC O-35:7	PC	18114.6	12796.5	15449.5	30804.8	35250.2	39856.9	59378.5	58363.5	55626.4
PC O-40:1	PC	16572	14345.4	9728.83	21953.3	22229.5	24941.1	56782.7	42147.1	46166.7
PC O-42:2 / LPC 42:2	PC	12075.1	8717.17	13125.7	19482.3	16981.9	19100	28975.5	32528.1	35805.8
PC 38:4	PC	183298	127770	135974	182538	171522	258041	347020	398217	386790
PC 36:2	PC	116931	84381.1	88054.8	149668	133844	151285	184507	192074	220884
PC 30:0	PC	7228.02	7523.28	13764.9	24431.2	20119.6	32669.6	61559.5	59369.2	68536
PC 34:2	PC	17236.3	14973.1	21652.7	20332.1	19737	27849.9	42158.2	39424.3	44787.2
PC O-31:0	PC	9001.83	10939.5	10959.1	20248.3	10417.8	8968.66	20124.1	19662.8	20005.4
PC O-34:2 / LPC 34:2	PC	53536.3	36732.8	43843.3	77434.3	74417.7	90036.1	131847	125965	128987
PC 40:6	PC	19617.3	12133.4	18128.9	21968.1	17036.7	16509.2	37534.9	46568.4	69430.4
PC O-38:6	PC	11657.1	13119.5	17315.8	14872.3	20964.7	18197.4	25679.9	30227	30983.7
PC 40:3	PC	9756.29	10892.3	15964.5	13187.7	16224.2	11548.2	24127.2	26631.1	34035
PC O-38:3	PC	27421.7	17642	21811.7	38582	37672.2	34963	54972.3	51535.1	45779
PC 30:1	PC	8941.76	12088.9	7410.34	15759.8	17059.6	20348.9	30643.4	28854.1	31064.1
PC O-34:0	PC	19923.6	11952.1	11617.5	21810.6	25762.3	27335.7	51622.5	46318.4	43912.3
PC O-36:0	PC	11563	11779.3	20575.3	17824.4	20451.9	20834.2	44570.2	43315	53037.6
PC O-38:5	PC	9226.65	8864.08	9498.73	21553.4	13092.4	12623.8	13711.7	17702.6	17602.7
PC O-36:2	PC	26791.4	14273.6	39097	45135.7	52320.8	52823.9	135750	84929.8	131724
PC 40:2	PC	6320.08	11445.3	8349.31	11129.9	8601.39	8484.73	25119	18289.2	16825.3
PC 38:7	PC	14117.2	15537.6	12415.4	16434.9	17257.4	17500.7	28591	20922.7	20949.4
PC O-30:1	PC	12699.3	10001.1	6864.66	14334	9275.82	14698	23123.2	26235.7	28131.6
PC 35:4	PC	24338.7	19722.9	27989.3	66923.5	25025.4	28063.8	43970.4	46507.8	75927.3
PC 33:1	PC	11910.7	11424.7	11150.4	13197.9	15037	19376.1	21247.8	27739.5	19084
PC O-36:1	PC	56804.7	88916.2	109680	261408	256638	89516.9	438848	171202	280736
PC O-38:4	PC	11197	12940.5	10755.5	10449	16560.5	25074.6	23040.1	22031.1	15749.7
PC 35:2	PC	6685.38	7041.07	6250.86	12083.1	11803.2	12830.1	8707.5	9583.83	11659.3
PC O-42:6	PC	10074.4	8669.51	6463.29	9463.15	10132.3	7803.94	13311.5	16469.5	12535.8
PC 37:3	PC	10056.5	12231.8	5567.2	17635.1	11628.1	15706	23028.9	20728.3	26243.8
PC O-32:1	PC	354083	477519	409706	840015	1.0511e+06	352248	1.74769e+06	717054	1.34856e+06
PC 33:2	PC	20340.3	21757.7	24733	47817.4	33213.9	40174.6	40148.4	39327.8	74362.5
PC O-42:4	PC	13570.9	8516.6	15290.5	16465.7	15757.7	10776.6	20232.1	25437.4	23434.1
PC 36:0	PC	38066.2	32492.9	24754.3	44049.9	53247.5	50532.4	40338.9	51922.7	51703.1
PC 31:1	PC	15369.1	24450.1	19760	33555.2	25785.1	10745.6	77059.5	27976.5	53929.7
PC 40:5	PC	7610.27	8757.62	7328.28	13909.7	11843.7	15115.5	9497.42	14579.6	16324
PC O-39:6	PC	11844.6	12152.7	8233.34	7902.42	11483.8	10873.2	15805	15663.6	16485.8
PC O-44:5	PC	15527.7	13375.3	6369.3	10893.6	15359.4	14025.1	25215.3	24497.8	21637.5
PC 38:1	PC	18418.5	15882.7	7991.29	21863.4	22868.2	17345.2	28815.8	28589.1	21192.8
PC O-42:3	PC	18218.4	10623.8	11150.8	15528.7	11409.3	13078.2	20561.6	22189	18563.6
PC O-40:6	PC	13656.8	15160.5	14691.9	14231.9	17658.4	10066.5	26337.9	23941.8	15847.7
PC O-44:2	PC	7167.87	8728.97	6765.59	8892.24	8760.95	9347.74	8073.37	14371.2	14706.8
PC 37:1	PC	11135.1	20813.5	22346.9	15691.2	27420.8	7730.21	42007.4	17355.8	35153.5
PC O-36:5	PC	13192.6	22227.2	30345.4	25834.9	19249.7	21744.8	28356.5	35294.3	33565.7
PC 35:3	PC	21491.8	29948.1	50283.1	63160.3	57479.2	11118.2	62567.5	31281.7	67341.7
PC 36:3	PC	63453.8	57013.8	54947.4	86845.6	35620.8	43999.8	47796.7	75488	161515
PC O-36:4	PC	16059.1	8466.82	7478.07	16606.7	11690.1	9709.89	14384.1	20673.2	7741.66
PC 38:5	PC	13932.7	14259.1	18161	7172.51	6548.24	10110.5	13544.3	24768.4	12050.2
PC 40:4	PC	23385	19392	17162.4	35814.6	18359.8	22606.1	17747.1	12512.1	36793.7
PE O-38:5	PE	54249.3	50736.7	49443.9	115740	116210	143504	195967	224061	218539
PE 40:4	PE	18411.5	18678.5	22194.6	52088.2	43594.1	51735.1	88894	95757.6	108267
PE O-36:5	PE	64651.9	71141.8	74843.1	157847	188092	186389	350356	326384	322179
PE 38:2	PE	57679.9	57626.8	49457.6	113048	108099	127224	161644	187986	179381
PE 38:3	PE	87314.4	72851.9	80449.6	140323	181752	166088	283260	314773	356477
PE O-36:3	PE	707773	625368	745923	1.71284e+06	1.45055e+06	1.63691e+06	2.94688e+06	3.22366e+06	2.56683e+06
PE O-38:4	PE	203224	186690	166897	327788	392659	379821	576474	745199	646078
PE O-40:5	PE	99270	76201	77946.8	146199	170658	147120	259194	312623	310121
PE O-37:4	PE	9905.33	8291.67	7549.3	14132.1	17238.3	18721.5	25118.7	29326.3	29724.5
PE O-40:6	PE	97546.5	74863.3	79289.9	166803	237793	205321	359291	403410	382203
PE O-40:7	PE	38613.2	29207.7	28281.5	52433.8	65447	66633.5	97829.3	123425	95670.3
PE O-42:5	PE	81581.3	69282.3	96310.7	183288	67372.9	209847	427031	338557	277816
PE O-38:6	PE	103143	84191.2	84752.5	201712	184888	226787	350575	373990	354609
PE 40:3	PE	18766.3	17819.1	18595.4	37056.9	37545	40373.4	48568.2	58469.8	51086.9
PE 40:5	PE	11758.7	14563.7	15825	20885	35849.5	29509.3	44422.3	46478.4	65276.7
PE 36:2	PE	32696.5	22083.6	26618.1	48386	59642.9	54937.9	89163.7	106057	92339.8
PE O-36:4	PE	72226.7	62404.6	52572.6	128787	128244	145142	235636	224200	245695
PE O-40:3	PE	19802.5	15230.7	15492.2	26697.6	30317.5	31546.6	55553.8	59363.6	57385.1
PE O-42:7	PE	9773.16	8442.41	15561.9	24606.6	45216.2	38627	92295.9	46616.5	94046.7
PE 34:1	PE	33373.8	42873.4	34893	84437.2	77863.6	73851.1	124353	121845	124657
PE O-34:2	PE	32796.7	26096.1	23504	45570.6	62400.5	61333.4	93184.7	87983.7	93292.5
PE 38:5	PE	19310.9	15761.8	18886.6	25346.4	23664.1	17927.8	41618.6	30353.2	40173.3
PE 36:1	PE	455031	314347	323825	717508	634069	708242	911676	991190	1.06693e+06
PE 36:3	PE	91925.7	55394.4	59101.3	145197	105894	152057	277052	290491	241661
PE O-42:6	PE	145719	127519	115829	198673	264500	329259	389548	645855	409843
PE O-38:3	PE	98615.2	66954.7	68190	137030	146264	160120	250005	246564	272732
PE O-34:3	PE	9530.71	9371.17	6735.26	13310.1	15495.1	13650.5	24447.8	21830.7	23224.2
PE O-38:7	PE	39531.3	44083.4	45774.3	106747	58798.9	68079.9	119481	107589	168295
PE O-40:8	PE	16107	18882.6	12964	25024.3	26722	22468.9	34583	29476.8	27351.4
PE O-35:2	PE	64765.9	80649.2	79897.7	139876	139756	207990	302569	345019	186261
PE 38:4	PE	63239	85208.4	101766	208218	89970	117799	168573	172220	302728
PE O-36:2	PE	23123.4	17164.7	12602.9	25321.1	30660.7	25584.3	44228.4	44490.5	34552.5
PE O-40:4	PE	37953.2	81838.5	22769.5	54842.2	69336.4	85658.4	387676	411764	359176
PE 38:1	PE	12467.6	9356.39	16768	14858.8	36083.9	47142	108595	28782.3	83788.2
PE O-37:3	PE	15352.3	13214.8	8342.99	13270	12470.7	14111	28760.7	27516.3	25927.9
PE O-41:7	PE	11890	11354.5	13304.7	13523.7	11783.3	11126.8	22030.6	15285.1	20840.3
PE O-39:5	PE	13421.6	9054.53	14152	15287.5	19861.9	24445.6	18874.6	39923.3	25478.4
PE O-37:5	PE	13704.4	5325.25	20062.1	23168.7	17915.3	18503.8	87730.2	22894.9	55437.2
PE 40:6	PE	13125	27443.7	39009.9	49853	55864.6	21712	118647	38943	81850.3
PE O-32:2	PE	8725.59	8500.83	6989.29	8236.22	7700.58	7424.34	9335.63	14767.1	10167.9
PE O-38:2 / PC O-35:2	PE	8729.77	22456.4	33713.2	44464.2	34395.9	5117.9	79433.8	31619	45772.7
PE 34:2	PE	17770.2	6652.76	12417.8	20518.1	8195.88	9147.51	16387.5	23719.9	19168.1
PE 35:0	PE	15737.2	9496.07	11109.3	7708.64	8201.97	8183.89	9469.68	10648.1	7828.16
PE 36:4	PE	22963.9	24823.9	62322.4	29247.3	33199.6	31337.1	105327	42559.5	43355.8
PE 38:6	PE	16149.9	11768.6	15097.7	16962.5	12628.8	12593.7	13440.8	17346.4	20088.9
PE 36:0	PE	18647.8	17351	21174.8	21434.9	28980.4	24183.1	25538.9	11769.2	29665.9
SM 36:1;2O	SM	19345.9	19350.8	17630.7	34577.9	34821.4	35612.1	98807.2	91427.2	94735.8
SM 42:1;2O	SM	18539.7	21113.3	22044	46350	33177.1	44109.1	133630	119906	115034
SM 34:0;2O	SM	7944.78	9926.6	8358.59	7364.65	7973.82	6826.5	24605.2	28073.8	26424.8
SM 38:1;2O	SM	18862.2	18402.8	23772.4	39032	34042.9	40942.2	86655.9	91947.5	94390
SM 40:1;2O	SM	23983.8	20880.5	23026.8	35025.7	34524.9	42979.7	98664.6	99324.8	74573.5
SM 42:2;2O	SM	27102.2	26608.7	20649.3	44467.5	44582.4	44611	167807	160237	158087
SM 34:2;2O	SM	18722.3	17463.5	18227.1	8131.06	8108.66	8809.3	23784	25529.4	22747
SM 42:3;2O	SM	6029.9	7663.84	7950.02	16609.7	11070.1	11466.1	37503.1	56487.5	29157.5
SM 41:2;2O	SM	19030	23095.3	19780.7	7399.29	23788.7	6878.26	10813.1	12999.4	13628.2
SM 41:1;2O	SM	36990.7	32293.7	30764.3	13677.9	9693.1	13457.9	19591.8	18630.1	18845.6
SM 36:0;2O	SM	14848.5	15433.1	12451.4	8290.69	7214.06	16316.9	24651.9	21264.3	19503.9
SM 40:1;3O	SM	10071.7	6481.49	9995.81	15112.4	13244.2	14780.7	20571.5	22399.7	18489.7
SM 38:2;2O	SM	11125.3	10933.4	10689.8	12069.5	6850.2	7640.63	17494.1	17518.9	23487.9
SM 34:1;2O	SM	45851.8	165318	39322.8	105793	113367	121915	713954	633170	620274
SM 39:1;2O	SM	9784.84	12392.8	12021.7	7605.77	8885.91	10373.2	16124.6	20505.3	13558
SM 37:1;2O	SM	20641.1	29818.2	37489.2	33895.2	46177.2	15136.5	66753.5	34512.1	42469.8
SM 43:1;2O	SM	8123.37	9505.04	9628.82	6054.17	15120.4	10153.1	9275.91	9828.58	9491.02
SM 33:1;2O	SM	17009.8	3706.12	24223.8	5619.2	24704.1	22528.6	12763.3	13423.4	13495.5
SM 36:6;2O	SM	8960.37	34470.2	12804.5	24945.3	9409.83	12185.1	28825.4	25635.6	7443.83
SM 35:1;2O	SM	435149	426825	426004	428703	430387	431479	437039	427460	425908
SM 36:2;2O	SM	22445	22284.1	26188.5	6153.67	22683.1	9804.5	19254.3	22994	28855.7
CE 18:1	ST	17875.3	16630.2	16167.4	22460.3	3998.97	3486.57	24176.5	26566.4	21830.3
ST 27:1;O;S	ST	17140.8	12365.6	29592.7	29637.3	17157.5	14044	48754.2	36523.9	46410
CE 18:2	ST	9651.16	4891.47	16413.6	6280.44	40044.6	3340.9	25998	36242.8	21238
CE 20:4	ST	13619.5	12784.9	3038.57	4214.86	3249.04	17905.4	28262.5	34518.9	36279.2
TG 41:0	TG	10574.9	9797.28	8409.82	13750.4	11078.9	11289.6	19613.7	19534.3	16993.5
TG 58:1	TG	9719.37	9754.17	7691.04	15967.9	12870.6	11636	21465.6	18194.2	20904.9
TG 45:1	TG	5600.29	5253.92	7688.53	12603	10765.3	8391.4	31040.7	16878.1	20646.6
TG 54:4	TG	48797.4	47189.3	53217	60855.7	43452.5	45020.2	58100.9	73402.1	65603.8
TG 55:0	TG	51668	70943.4	41073.1	49408.2	55265.2	58851.7	96088.9	104382	86467.6
TG 50:3	TG	9031.11	8130.78	8738.47	14622.4	12031.7	9015.52	12963.4	29168.5	21735
TG 54:3	TG	43577.8	33217.8	42485.5	37605.9	40262.4	31628.2	43668.6	56630.5	63525.4
TG 44:1	TG	16426.7	5389.4	8196.71	10219.4	7968.27	7658.48	34679	15626.2	19494.2
TG 42:1	TG	8370.92	12392.8	14513.1	9786.44	10206.5	8998.62	9369	6445.07	7232.83
TG 54:6	TG	62677.2	73110.2	70240.7	69079.1	70817.8	71069.7	70736.6	85651.5	87187.6
TG 47:2	TG	17211.3	6658.48	8197.67	11318.4	10673.1	5932	20716.9	17702.6	18480.7
TG 52:2	TG	46395.5	49865	59324.3	51836.7	38080.6	44542.4	59648	85417.3	59526.3
TG 40:1	TG	19772.9	22975.4	31938.9	36754.9	48489.6	12464	72861.7	26355.2	52255.9
TG 54:2	TG	23153.8	24003.4	25703.9	31379.6	15044.5	19219.8	24841.8	31507.5	34708.2
TG 43:2	TG	12146	20813.5	22346.9	33814	29193.4	9361.04	61032	19708.4	35703.2
TG 44:0	TG	9664.17	12510.1	11941.8	16509.3	13862.6	14956.3	11473.6	19475.3	21005.2
TG 55:2	TG	9392.88	11419.7	6993.24	12991	14842.9	12145	21760.2	9200.64	17381.5
TG 47:0	TG	8517.08	9300.07	11224.4	14970.9	14051.7	13947.2	9377.49	23079.4	22887.2
TG 48:2	TG	11300.3	11214.9	15725	21264.4	17219.9	12712.1	11886.1	41696.4	36370.9
TG 54:1	TG	12827.3	12129.9	17556.6	15156.5	14995.4	10283.3	21466	14942.2	17429.4
TG 48:1	TG	18251.1	18520.4	24876.8	26840.5	27111.4	21462.2	18956.3	54598.6	52390.2
TG 51:1	TG	11412.6	11614.3	5425.6	7521.81	7248.6	13688.1	16781.8	15108.3	10347.3
TG 53:2	TG	13637.7	11749.9	10641.3	6141.86	3863.65	15211.9	12648.1	7519.04	8213.04
TG 50:1	TG	32883.9	30101.1	52113	35843.3	30176.5	28279.3	35059.5	64071.8	75899
TG 50:2	TG	25292.3	24056.8	35728.8	27866.3	24632.6	23552.4	26504.6	50203.9	38097.4
TG 54:5	TG	68441.3	64048	69990.5	71283.1	61821	67305.6	67835.6	69913.5	73840.7
TG 44:2	TG	9972.64	12305.7	14838.8	4989.6	12594.6	11332.5	14283.8	7108.35	6401.51
TG 49:2	TG	6117.23	5445.58	9711.19	12427.9	10615.2	8662.34	4905.78	22765.9	23038.2
TG 45:0	TG	9774.25	11378.1	12324.1	17037	14072.7	12658.7	8563.6	26522.8	19991.7
TG 46:1	TG	9355.49	8470.18	16989.5	19506	18570.4	12835.1	7292.69	32909.8	33544.7
TG 57:1	TG	11724.1	10532.3	5102.12	12044.8	9217.25	8524.22	25826.3	8795.01	9313.52
TG 49:1	TG	12310.1	11023.1	6734.89	14087.2	7688.18	10414.5	17334.6	7811.22	15085.8
TG 60:12	TG	18576.3	9602.01	11155.1	16768.5	11188.3	16808.2	9746.26	9839.14	11956.9
TG 34:0	TG	21649.7	24227.8	18567.4	17733.2	19937.2	17205.4	22820.7	20426.7	28085
TG 52:5	TG	17860.4	11850.4	13065.2	14288.8	10218.7	14020	13020.9	23458.4	15303.4
TG 49:0	TG	21058.2	19577.4	14120.2	17825.3	20990.9	27361.8	14131.4	31518.1	24377.9
TG 54:7	TG	24761	21851.4	25190.6	22297	22375.4	24278.1	27092.2	24806.9	23359.6
TG 47:1	TG	8549.36	10478.7	17479.1	21315.4	18920.2	13632.1	5814.62	32236.5	37238.5
TG 54:0	TG	41886	35957.1	22571.7	22211.4	22854.9	77106.8	27239.4	60973.3	39893.3
TG 32:0	TG	15706.8	11901.6	5771.83	9017.23	7388.64	9884.14	5985.66	10471.1	8077.36
TG 42:0	TG	9668.72	10282.9	7322.74	9279.27	8801.81	5655.46	5920.73	9338.18	9018.65
TG 51:0	TG	324400	254704	216477	183519	176343	264514	172894	299412	230465
TG 50:4	TG	23045.4	20490.5	19865.4	24348	21010.4	18412	28594.4	15372.5	33276
TG 43:1	TG	8679.39	10345.2	7490.96	11104.7	5306.71	10819.9	19066.3	7802.45	7834.66
TG 48:0	TG	440226	343140	308660	260979	331252	449631	303994	407589	295134
TG 52:1	TG	9305.16	7228.13	11195.3	7004.57	5225.02	15013.2	8014.21	10653.2	11685.2
TG O-32:0	TG	5912.59	24450.1	13051.6	43301.3	46710.6	3489.18	10195	27555.8	15297.5
TG 53:0	TG	28793.7	32047.8	25514.5	19613.5	18211.1	39401.8	18260.7	38013	24580.6
TG 51:3	TG	12833.4	10674.4	7242.24	7843.64	12573.8	14354.8	14029.9	7385.25	6581.21
TG 38:0	TG	23423.2	20596.6	16197.1	19748.5	15338.3	18239.7	17072.7	20229.9	19479.4
TG 40:0	TG	15502.4	18219.1	18131.3	16703.7	14213.7	12941.3	11374.9	17162.2	20758.9
TG 36:0	TG	24641.3	30387.1	23081.7	22470.1	24117.9	22450.4	25081.6	23410.9	34125
TG 45:2	TG	12160.5	10426.2	8799.46	12410.1	14911.5	12560.9	21592.6	5838.09	5424.32
TG 50:0	TG	744005	514326	445325	455491	468840	990187	445333	884580	538961
TG 52:0	TG	1.41305e+06	1.04853e+06	692311	482328	710504	1.85698e+06	602265	1.53266e+06	829647
TG 52:4	TG	88518.9	109632	81752.7	58046	93275	97625	84616.5	111992	92963.6
TG 52:3	TG	56566.5	35159.2	48216.1	41355.7	37068.6	34883	37821.7	66718.6	30375.2
TG 55:1	TG	9001.83	11523.3	10161.4	13156.5	9245.22	9857.75	21153	4595.75	16039.3
TG 48:3	TG	15848.1	19416.4	8142.54	23106.9	6171.39	20056.3	34921.6	9944.4	10394.9
TG 53:1	TG	22540.5	14748.8	11722.5	4478.1	13517	15776.5	19948.4	7858.07	19466.6
TG 46:3	TG	9550.89	11626.6	9475.96	10214.1	13062.8	13276	17577.5	12946.5	5819.61
TG 47:3	TG	8591.15	9673.47	6273.1	10835.1	8760.95	9298.62	20454.8	6124.7	5228.09
TG 53:3	TG	7860.54	25381.3	37374.2	14672.5	38077.9	12797.4	33701.3	20042.6	14039.2
TG 56:4	TG	6888.13	6706.25	16836.8	6585.4	10326.6	6738.26	6418.88	10136.7	14199.7
TG 43:0	TG	11467.8	10962.7	10878.9	7344.33	7105.82	8376.66	23858.4	8282.64	7969.03
TG 46:2	TG	8649.77	9234.84	7000.26	14612.3	10332.3	10853.4	24078	5392.3	5066.32
TG 51:2	TG	18201.9	25381.3	21085.5	32790	25862.9	5541.6	16663.9	17094.4	31574.1
TG 54:8	TG	20410.4	9505.07	39426.5	41328.3	45342	13578.6	23745.5	8942.04	41370.9
TG 56:3	TG	6538.43	9902.6	10403.1	7885.48	6961.04	4156.91	6709.46	7502.71	12620.6
TG 49:3	TG	15613.5	13402.7	15225.2	18659.4	4149.4	18699.2	22948.9	10670.6	13499.9
TG 46:0	TG	56139.7	77609.2	54127.8	52184.2	52505.9	59046.4	39344.7	79604.6	75532.4
