## Supplemental Table S13 for "A Stress-Adaptive Lipid Kinase Axis Defines Metabolic Vulnerabilities in Neuroendocrine Prostate Cancer"

### Sheet: S13
Supplementary Table S13. Top metabolites correlated with PRISM drug response to PIK5-33d and ESK981. Related to Figure 6 and the STAR Methods.
Drug	Metabolite	AUC	-log10 (q-value)
PIK5-33d	C52:5 TG	-0.1609	2.0247
PIK5-33d	C52:4 TG	-0.1348	1.4776
PIK5-33d	C54:7 TG	-0.1346	1.4776
PIK5-33d	C56:7 TG	-0.1328	1.4776
PIK5-33d	C50:2 TG	-0.1261	1.4536
PIK5-33d	C54:6 TG	-0.1258	1.4536
PIK5-33d	C48:1 TG	-0.1234	1.4107
PIK5-33d	C56:2 TG	-0.1217	1.4107
PIK5-33d	C54:4 TG	-0.1208	1.4107
PIK5-33d	C52:2 TG	-0.1187	1.4028
PIK5-33d	C50:3 TG	-0.1177	1.4028
PIK5-33d	C48:2 TG	-0.1164	1.4028
PIK5-33d	C36:4 PC-B	-0.1143	1.4028
PIK5-33d	C56:4 TG	-0.1143	1.4028
PIK5-33d	C56:6 TG	-0.1126	1.3939
PIK5-33d	C46:1 TG	-0.1125	1.3939
PIK5-33d	alpha-glycerophosphate	-0.107	1.2669
PIK5-33d	C58:8 TG	-0.1063	1.2669
PIK5-33d	C52:3 TG	-0.106	1.2669
PIK5-33d	C18:2 SM	-0.1056	1.2669
PIK5-33d	C56:5 TG	-0.1046	1.2669
PIK5-33d	C54:5 TG	-0.1041	1.2669
PIK5-33d	C54:2 TG	-0.104	1.2669
PIK5-33d	C50:1 TG	-0.1026	1.2372
PIK5-33d	C58:6 TG	-0.1021	1.2311
PIK5-33d	C48:3 TG	-0.1006	1.208
PIK5-33d	C46:2 TG	-0.0995	1.194
PIK5-33d	C56:3 TG	-0.0953	1.1007
PIK5-33d	C52:1 TG	-0.0952	1.1007
PIK5-33d	C34:3 PC	-0.0945	1.099
PIK5-33d	C38:6 PC	-0.0944	1.099
PIK5-33d	C20:5 CE	0.093	1.0736
PIK5-33d	glutathione reduced	0.0942	1.099
PIK5-33d	inosine	0.0969	1.1325
PIK5-33d	phenylalanine	0.0991	1.1922
PIK5-33d	methionine	0.1002	1.2051
PIK5-33d	histidine	0.1015	1.2242
PIK5-33d	erythrose-4-phosphate	0.1039	1.2669
PIK5-33d	C18:3 CE	0.1053	1.2669
PIK5-33d	C20:4 CE	0.1067	1.2669
PIK5-33d	methionine sulfoxide	0.1118	1.3848
PIK5-33d	guanosine	0.1139	1.4028
PIK5-33d	F1P/F6P/G1P/G6P	0.1143	1.4028
PIK5-33d	N-carbamoyl-beta-alanine	0.1151	1.4028
PIK5-33d	ribose-5-P/ribulose5-P	0.1164	1.4028
PIK5-33d	1-methylnicotinamide	0.1204	1.4107
PIK5-33d	anthranilic acid	0.1284	1.4536
PIK5-33d	adenosine	0.1289	1.4536
PIK5-33d	phosphocreatine	0.1449	1.5881
ESK981	C54:7 TG	-0.1843	3.6898
ESK981	C54:6 TG	-0.1836	3.6898
ESK981	C54:3 TG	-0.1738	3.5424
ESK981	C56:3 TG	-0.1735	3.5424
ESK981	C52:5 TG	-0.1732	3.5424
ESK981	C52:3 TG	-0.1721	3.5424
ESK981	C54:2 TG	-0.1719	3.5424
ESK981	C52:2 TG	-0.162	3.1003
ESK981	C50:2 TG	-0.1614	3.1003
ESK981	C56:2 TG	-0.1602	3.099
ESK981	C50:3 TG	-0.1599	3.099
ESK981	C56:7 TG	-0.1587	3.0754
ESK981	C54:4 TG	-0.1547	2.9151
ESK981	C52:4 TG	-0.1482	2.6621
ESK981	C56:4 TG	-0.1476	2.6621
ESK981	C48:2 TG	-0.1474	2.6621
ESK981	C54:5 TG	-0.1307	2.0009
ESK981	C56:5 TG	-0.1268	1.8879
ESK981	C54:1 TG	-0.1245	1.8414
ESK981	alpha-glycerophosphate	-0.1226	1.8161
ESK981	C52:1 TG	-0.1214	1.7865
ESK981	C58:8 TG	-0.1201	1.7554
ESK981	C48:1 TG	-0.1179	1.6879
ESK981	C58:7 TG	-0.1159	1.6377
ESK981	C50:1 TG	-0.1138	1.5989
ESK981	C46:1 TG	-0.1073	1.397
ESK981	C56:6 TG	-0.1068	1.3901
ESK981	C48:3 TG	-0.0994	1.1857
ESK981	C58:6 TG	-0.099	1.1849
ESK981	UMP	-0.0987	1.1849
ESK981	AMP	-0.0969	1.1622
ESK981	C24:1 SM	0.0917	1.0639
ESK981	uracil	0.0919	1.0639
ESK981	hexoses (HILIC neg)	0.0935	1.0994
ESK981	sorbitol	0.0939	1.1043
ESK981	C18:1 LPC	0.0941	1.1043
ESK981	6-phosphogluconate	0.0953	1.1288
ESK981	C20:4 CE	0.0967	1.1622
ESK981	isoleucine	0.097	1.1622
ESK981	C18:2 CE	0.0978	1.1663
ESK981	histidine	0.1003	1.2036
ESK981	xanthine	0.1026	1.2646
ESK981	leucine	0.1135	1.5989
ESK981	C18:3 CE	0.1143	1.5995
ESK981	methionine	0.1157	1.6377
ESK981	inosine	0.1235	1.8356
ESK981	glycodeoxycholate/glycochenodeoxycholate	0.1241	1.8414
ESK981	adenosine	0.1254	1.855
ESK981	methionine sulfoxide	0.1293	1.9665
ESK981	aspartate	0.1327	2.0593
ESK981	guanosine	0.1774	3.5424
ESK981	1-methylnicotinamide	0.2021	4.2834
